# Benchmarking long-read RNA-sequencing technologies with *LongBench:* a cross-platform reference dataset profiling cancer cell lines with bulk and single-cell approaches

**DOI:** 10.1101/2025.09.11.675724

**Authors:** Yupei You, Ashleigh N. Solano, James Lancaster, Margaux David, Changqing Wang, Jia Wei Tan, Shian Su, Camilla Pasquali, Kathleen Zeglinski, Reza Ghamsari, Manveer Chauhan, Josie Gleeson, Yair D. J. Prawer, Jin Ng, Bénédicte Dubois, Isabelle Cleynen, Marie-Liesse Asselin-Labat, Nadia M. Davidson, Kate D. Sutherland, Michael B. Clark, Quentin Gouil, Matthew E. Ritchie

## Abstract

Long-read RNA sequencing enables full-length transcript profiling and improved isoform resolution, but variable platforms and evolving chemistries demand careful benchmarking for reliable application. We present *LongBench*, a matched, multi-platform reference dataset spanning bulk, single-cell, and single-nucleus transcriptomics across eight human lung cancer cell lines with synthetic spike-in controls. *LongBench* incorporates three state-of-the-art long-read protocols alongside Illumina short reads: Oxford Nanopore Technologies (ONT) PCR-cDNA, ONT direct RNA, and PacBio Kinnex. We systematically evaluate transcript capture, quantification accuracy, differential expression, isoform usage, variant detection, and allele-specific analyses. Our results show high concordance in gene-level differential analyses across protocols, but reduced consistency for transcript-level and isoform analyses due to length- and platform-dependent biases. Single-cell long-read data are highly concordant with bulk for high-confidence features, though single-nuclei data show reduced feature detection. *LongBench* provides one of the largest publicly available long-read benchmarking resources, enabling rigorous cross-platform evaluation and guiding technology selection for transcriptomic research.
