## Supplementary Table 1 for "Benchmarking long-read RNA-sequencing technologies with *LongBench:* a cross-platform reference dataset profiling cancer cell lines with bulk and single-cell approaches"

### Sheet: Sheet1
Summary statistics for different spike-in control
Metric	Sequin MixA	Sequin MixB	SIRV set4 Iso mix E0	ERCC	Long SIRV
Total number of genes	78	78	7	92	15
Total number of isoforms	164	164	69	92	15
Number of isoforms per gene	1 to 4	1 to 4	6 to 18	1	1
Unique concentration values	117	104	1	22	1
