## Supplementary Table 2 for "Benchmarking long-read RNA-sequencing technologies with *LongBench:* a cross-platform reference dataset profiling cancer cell lines with bulk and single-cell approaches"

Platform	Cell_line	Library preparation kits	Sequencer/Sequencing Kit	Passed reads	Gibabases	Mean read quality (Phred)	Median read length
Illumina	H146	Illumina Truseq v2 Stranded kit (ployA selection)	NextSeq2000 ( Mid-Output flow cell, 400M 100PE reads)	55083826	11.29998767	29.49766865	101
Illumina	H1975	Illumina Truseq v2 Stranded kit (ployA selection)	NextSeq2000 ( Mid-Output flow cell, 400M 100PE reads)	63133523	13.10695968	29.58346845	101
Illumina	H211	Illumina Truseq v2 Stranded kit (ployA selection)	NextSeq2000 ( Mid-Output flow cell, 400M 100PE reads)	64772711	13.28558787	29.45831666	101
Illumina	H2228	Illumina Truseq v2 Stranded kit (ployA selection)	NextSeq2000 ( Mid-Output flow cell, 400M 100PE reads)	69493977	14.27034858	29.57795642	101
Illumina	H526	Illumina Truseq v2 Stranded kit (ployA selection)	NextSeq2000 ( Mid-Output flow cell, 400M 100PE reads)	53728331	11.09401251	29.4389593	101
Illumina	H69	Illumina Truseq v2 Stranded kit (ployA selection)	NextSeq2000 ( Mid-Output flow cell, 400M 100PE reads)	61702033	12.66709276	29.53113579	101
Illumina	HCC827	Illumina Truseq v2 Stranded kit (ployA selection)	NextSeq2000 ( Mid-Output flow cell, 400M 100PE reads)	67124790	13.89441305	29.48804542	101
Illumina	SHP77	Illumina Truseq v2 Stranded kit (ployA selection)	NextSeq2000 ( Mid-Output flow cell, 400M 100PE reads)	62490937	12.83870045	29.57716471	101
Illumina SC	Cell line mixture	10X Genomics single-cell 3Õ kit + 10X Library Construction Kit	NextSeq2000 (High-Output flow cell, 1.8B 100PE reads)	117515267	16.21710685	35.53858225	90
Illumina SN	Cell line mixture	10X Genomics single-cell 3Õ kit + 10X Library Construction Kit	NextSeq2000 (High-Output flow cell, 1.8B 100PE reads)	102003123	14.07643097	35.58163272	90
ONT SC	Cell line mixture	10X Genomics single-cell 3Õ kit + ONT SQK-LSK114 kit	Promethion R10.4.1 flow cells (FLO-PRO114M)	108734977	95.96397475	23.99351206	753
ONT SN	Cell line mixture	10X Genomics single-cell 3Õ kit + ONT SQK-LSK114 kit	Promethion R10.4.1 flow cells (FLO-PRO114M)	111492278	97.07511886	24.11319631	737
ONT cDNA	H146	ONT SQK-PCB114.24	Promethion R10.4.1 flow cells (FLO-PRO114M)	37693897	27.13871975	20.83218438	623
ONT cDNA	H1975	ONT SQK-PCB114.24	Promethion R10.4.1 flow cells (FLO-PRO114M)	38478506	29.21062518	20.8129291	633
ONT cDNA	H211	ONT SQK-PCB114.24	Promethion R10.4.1 flow cells (FLO-PRO114M)	35813041	27.03138166	20.9026918	636
ONT cDNA	H2228	ONT SQK-PCB114.24	Promethion R10.4.1 flow cells (FLO-PRO114M)	37303281	27.12818813	20.6560444	623
ONT cDNA	H526	ONT SQK-PCB114.24	Promethion R10.4.1 flow cells (FLO-PRO114M)	31838698	26.18937775	20.80668918	672
ONT cDNA	H69	ONT SQK-PCB114.24	Promethion R10.4.1 flow cells (FLO-PRO114M)	33749477	26.00059565	20.93081836	637
ONT cDNA	HCC827	ONT SQK-PCB114.24	Promethion R10.4.1 flow cells (FLO-PRO114M)	40298922	26.6395843	20.70504713	590
ONT cDNA	SHP77	ONT SQK-PCB114.24	Promethion R10.4.1 flow cells (FLO-PRO114M)	33982552	26.40824383	20.86000199	646
ONT dRNA	H146	ONT SQK-RNA004	PromethION RNA flow cells (FLO-PRO004RA)	23599810	39.84609145	18.52163504	1175
ONT dRNA	H1975	ONT SQK-RNA004	PromethION RNA flow cells (FLO-PRO004RA)	26385346	38.80187119	19.05993041	1052
ONT dRNA	H211	ONT SQK-RNA004	PromethION RNA flow cells (FLO-PRO004RA)	35698851	43.74868453	18.38210799	921
ONT dRNA	H2228	ONT SQK-RNA004	PromethION RNA flow cells (FLO-PRO004RA)	29292953	45.00484821	18.64977847	1088
ONT dRNA	H526	ONT SQK-RNA004	PromethION RNA flow cells (FLO-PRO004RA)	31956943	52.02050111	18.612769	1202
ONT dRNA	H69	ONT SQK-RNA004	PromethION RNA flow cells (FLO-PRO004RA)	30879403	46.90237836	18.41652155	1047
ONT dRNA	HCC827	ONT SQK-RNA004	PromethION RNA flow cells (FLO-PRO004RA)	31144497	42.05075167	18.64761936	945
ONT dRNA	SHP77	ONT SQK-RNA004	PromethION RNA flow cells (FLO-PRO004RA)	28370374	45.66992395	18.89229927	1133
PacBio	H146	Iso-Seq express 2.0 kit + Kinnex PCR 8-fold kit	PacBio Revio flow cell	27443615	59.54011641	30.11142632	1696
PacBio	H1975	Iso-Seq express 2.0 kit + Kinnex PCR 8-fold kit	PacBio Revio flow cell	35899800	81.83497738	31.16397541	1559
PacBio	H211	Iso-Seq express 2.0 kit + Kinnex PCR 8-fold kit	PacBio Revio flow cell	31331800	70.93641854	30.8853693	1697
PacBio	H2228	Iso-Seq express 2.0 kit + Kinnex PCR 8-fold kit	PacBio Revio flow cell	57848200	112.7495772	25.74777753	1754
PacBio	H526	Iso-Seq express 2.0 kit + Kinnex PCR 8-fold kit	PacBio Revio flow cell	52858400	119.8363935	31.18707533	1742
PacBio	H69	Iso-Seq express 2.0 kit + Kinnex PCR 8-fold kit	PacBio Revio flow cell	34395900	75.61841166	30.50719979	1673
PacBio	HCC827	Iso-Seq express 2.0 kit + Kinnex PCR 8-fold kit	PacBio Revio flow cell	54812700	112.6602009	27.4010151	1531
PacBio	SHP77	Iso-Seq express 2.0 kit + Kinnex PCR 8-fold kit	PacBio Revio flow cell	54531345	123.2847879	31.26782685	1723
PacBio SC	Cell line mixture	10X Genomics single-cell 3Õ kit + Kinnex single-cell 12-plex concatenation kit	PacBio Revio flow cell	195242483	193.639416	31.01496696	820
PacBio SN	Cell line mixture	10X Genomics single-cell 3Õ kit + Kinnex single-cell 12-plex concatenation kit	PacBio Revio flow cell	161917664	165.2788607	30.58961717	847
