## Supplementary Table 8 for "Benchmarking long-read RNA-sequencing technologies with *LongBench:* a cross-platform reference dataset profiling cancer cell lines with bulk and single-cell approaches"

cell_line	n_read_Run1	n_read_Run2	n_transcript_run1	n_transcript_run2	n_transcript_shared	pearson correlation	spearman correlation
H146	14249491	16774500	77529	79094	63207	0.968077509	0.933650532
H69	10350900	26054700	71738	88201	62846	0.962701998	0.929310794
H526	24546213	15890000	85139	74199	64294	0.968038863	0.937670402
H211	16916900	16504000	73720	74337	59230	0.956708444	0.918774016
SHP77	19886700	15492100	82639	76474	64406	0.969369267	0.937459963
H1975	11201100	19439700	66926	76524	57490	0.964648202	0.92830564
H2228	20962900	13842300	72152	65064	54951	0.966824037	0.932477122
HCC827	13491865	19133800	71123	77844	59375	0.967729714	0.92964503
Note: 1.the number of transcript is those with non-zero count quantified by oarfish. 2.both pearson and spearman correlation were calculated on the
